# Pooling size sorted malaise trap fractions to maximise taxon recovery with metabarcoding

**DOI:** 10.1101/2020.06.09.118950

**Authors:** Vasco Elbrecht, Sarah J. Bourlat, Thomas Hörren, Angie Lindner, Adriana Mordente, Niklas W. Noll, Martin Sorg, Vera M.A. Zizka

## Abstract

1. Small and rare specimens can remain undetected when metabarcoding bulk samples with a high size heterogeneity of specimens. This is especially critical for malaise trap samples, where most of the biodiversity is often contributed by small specimens. How to size sort and in which proportions to pool these samples has not been widely explored. We set out to find a size sorting strategy that maximizes taxonomic recovery but remains highly scalable and time efficient.
2. Three 3 malaise trap samples where size sorted into 4 size classes using dry sieving. Each fraction was homogenized and lysed. The corresponding lysates were pooled to simulate samples never sorted, pooled in equal proportions and in 4 different proportions favoring the small size fractions. DNA from the pooled fractions as well as the individual size classes were extracted and metabarcoded using the FwhF2 and Fol-degen-rev primer set. Additionally wet sieving strategies were explored.
3. The small size fractions harbored the highest diversity, and were best represented when pooling in favor of small specimens. Not size sorting a sample leads to a 45-77% decrease in taxon recovery compared to size sorted samples. A size separation into only 2 fractions (below 4 mm and above) can already double taxon recovery compared to not sorting. However, increasing the sequencing depth 3-4 fold can also increase taxon recovery to comparable levels, but remains biased toward biomass rich taxa in the sample.
4. We demonstrate that size fractionizing bulk malaise samples can increase taxon recovery. The most practical approach is wet sieving into two size fractions, and proportional pooling of the lysates in favor of the small size fraction (80-90% volume). However, in large projects with time constraints, increasing sequencing depth can also be an alternative solution.
