## Supplementary material for "Pooling size sorted malaise trap fractions to maximise taxon recovery with metabarcoding": Scripts S1: B_sequ_length_abund.csv

	Sample	Sequ_count_in	Sequ_count_out	percent_merged	median_length
1	_C01	4899	2581	52.68	194.9
2	_C03	3219	1780	55.3	247.25
3	_C05	14388	11740	81.6	293.69
4	_C07	3154	1794	56.88	277.74
5	_C2	3471	2182	62.86	133.39
6	_C4	2739	1432	52.28	263.4
7	_C6	2069	1050	50.75	227.12
8	_C8	5080	3335	65.65	87.74
9	_C9	1803	994	55.13	164.17
10	_L1_4xA	181530	168341	92.73	360.45
11	_L1_4xB	148756	137415	92.38	360.23
12	_L1_LA	230973	216622	93.79	357.14
13	_L1_LB	322475	305103	94.61	355.63
14	_L1_MA	258428	240832	93.19	355.51
15	_L1_MB	226103	212924	94.17	356.83
16	_L1_SA	207638	193879	93.37	360.46
17	_L1_SB	210751	197697	93.81	361.7
18	_L1_XLA	267378	252847	94.57	362.37
19	_L1_XLB	318856	301754	94.64	363.52
20	_L1_equA	204109	192054	94.09	356.26
21	_L1_equB	188790	176153	93.31	359.18
22	_L1_fiboA	378301	353266	93.38	360.36
23	_L1_fiboB	234458	219842	93.77	359.01
24	_L1_gA	268408	253193	94.33	360.22
25	_L1_gB	220316	207582	94.22	360.25
26	_L1_invgA	182998	170224	93.02	356.46
27	_L1_invgB	174330	162712	93.34	357.11
28	_L1_logA	282487	264000	93.46	360.15
29	_L1_logB	401411	376059	93.68	361.58
30	_L2_4xA	209362	197894	94.52	361.87
31	_L2_4xB	208015	196460	94.45	360.97
32	_L2_LA	287008	273545	95.31	360.61
33	_L2_LB	215521	204543	94.91	362.04
34	_L2_MA	807245	770290	95.42	363.05
35	_L2_MB	261060	248602	95.23	362.56
36	_L2_SA	211264	199348	94.36	361.5
37	_L2_SB	254097	238435	93.84	363.33
38	_L2_XLA	255693	245858	96.15	363.35
39	_L2_XLB	261787	252434	96.43	363.51
40	_L2_equA	205223	195436	95.23	361.91
41	_L2_equB	250167	236601	94.58	363.01
42	_L2_fiboA	274908	259698	94.47	363.13
43	_L2_fiboB	146344	135574	92.64	363.02
44	_L2_gA	313640	300353	95.76	362.29
45	_L2_gB	193251	184376	95.41	362.39
46	_L2_invgA	231541	219663	94.87	361.31
47	_L2_invgB	163275	154644	94.71	361.4
48	_L2_logA	195890	184935	94.41	361.62
49	_L2_logB	374426	354555	94.69	362.23
50	_L3_4xA	178721	167613	93.78	362.97
51	_L3_4xB	215690	203577	94.38	360.98
52	_L3_LA	232734	220826	94.88	362.56
53	_L3_LB	309071	291995	94.48	363.4
54	_L3_MA	183865	172815	93.99	362.38
55	_L3_MB	269346	256019	95.05	362.41
56	_L3_SA	269909	253879	94.06	361.91
57	_L3_SB	222905	209881	94.16	362.25
58	_L3_XLA	280258	266083	94.94	364.17
59	_L3_XLB	296633	283660	95.63	363.6
60	_L3_equA	215696	204142	94.64	362.7
61	_L3_equB	218604	206869	94.63	362.48
62	_L3_fiboA	181816	170565	93.81	362.71
63	_L3_fiboB	247612	234612	94.75	358.77
64	_L3_gA	278471	263301	94.55	363.07
65	_L3_gB	191614	182543	95.27	361.91
66	_L3_invgA	181749	171013	94.09	362.69
67	_L3_invgB	179694	169580	94.37	362.07
68	_L3_logA	338133	317581	93.92	362.84
69	_L3_logB	244671	229184	93.67	362.96
