## Supplementary material for "Pooling size sorted malaise trap fractions to maximise taxon recovery with metabarcoding": Scripts S1: C_cut_pass.csv

	Sample	Sequ_count_in	Sequ_count_out	pct_pass
1	_C01_PE_cut.fastq	2581	1729	66.99
2	_C03_PE_cut.fastq	1780	1391	78.15
3	_C05_PE_cut.fastq	11740	1844	15.71
4	_C07_PE_cut.fastq	1794	1335	74.41
5	_C2_PE_cut.fastq	2182	796	36.48
6	_C4_PE_cut.fastq	1432	1059	73.95
7	_C6_PE_cut.fastq	1050	638	60.76
8	_C8_PE_cut.fastq	3335	780	23.39
9	_C9_PE_cut.fastq	994	562	56.54
10	_L1_4xA_PE_cut.fastq	168341	167800	99.68
11	_L1_4xB_PE_cut.fastq	137415	130647	95.07
12	_L1_LA_PE_cut.fastq	216622	216015	99.72
13	_L1_LB_PE_cut.fastq	305103	304238	99.72
14	_L1_MA_PE_cut.fastq	240832	228925	95.06
15	_L1_MB_PE_cut.fastq	212924	212511	99.81
16	_L1_SA_PE_cut.fastq	193879	186739	96.32
17	_L1_SB_PE_cut.fastq	197697	197193	99.75
18	_L1_XLA_PE_cut.fastq	252847	252242	99.76
19	_L1_XLB_PE_cut.fastq	301754	301247	99.83
20	_L1_equA_PE_cut.fastq	192054	191423	99.67
21	_L1_equB_PE_cut.fastq	176153	166393	94.46
22	_L1_fiboA_PE_cut.fastq	353266	352377	99.75
23	_L1_fiboB_PE_cut.fastq	219842	211348	96.14
24	_L1_gA_PE_cut.fastq	253193	252421	99.7
25	_L1_gB_PE_cut.fastq	207582	198208	95.48
26	_L1_invgA_PE_cut.fastq	170224	169603	99.64
27	_L1_invgB_PE_cut.fastq	162712	153058	94.07
28	_L1_logA_PE_cut.fastq	264000	263182	99.69
29	_L1_logB_PE_cut.fastq	376059	365867	97.29
30	_L2_4xA_PE_cut.fastq	197894	197411	99.76
31	_L2_4xB_PE_cut.fastq	196460	195867	99.7
32	_L2_LA_PE_cut.fastq	273545	273003	99.8
33	_L2_LB_PE_cut.fastq	204543	204189	99.83
34	_L2_MA_PE_cut.fastq	770290	768849	99.81
35	_L2_MB_PE_cut.fastq	248602	248016	99.76
36	_L2_SA_PE_cut.fastq	199348	198792	99.72
37	_L2_SB_PE_cut.fastq	238435	238001	99.82
38	_L2_XLA_PE_cut.fastq	245858	245195	99.73
39	_L2_XLB_PE_cut.fastq	252434	251620	99.68
40	_L2_equA_PE_cut.fastq	195436	194896	99.72
41	_L2_equB_PE_cut.fastq	236601	236033	99.76
42	_L2_fiboA_PE_cut.fastq	259698	259167	99.8
43	_L2_fiboB_PE_cut.fastq	135574	135350	99.83
44	_L2_gA_PE_cut.fastq	300353	299622	99.76
45	_L2_gB_PE_cut.fastq	184376	183974	99.78
46	_L2_invgA_PE_cut.fastq	219663	219116	99.75
47	_L2_invgB_PE_cut.fastq	154644	154315	99.79
48	_L2_logA_PE_cut.fastq	184935	184457	99.74
49	_L2_logB_PE_cut.fastq	354555	353681	99.75
50	_L3_4xA_PE_cut.fastq	167613	167220	99.77
51	_L3_4xB_PE_cut.fastq	203577	202836	99.64
52	_L3_LA_PE_cut.fastq	220826	220108	99.67
53	_L3_LB_PE_cut.fastq	291995	291215	99.73
54	_L3_MA_PE_cut.fastq	172815	172473	99.8
55	_L3_MB_PE_cut.fastq	256019	255404	99.76
56	_L3_SA_PE_cut.fastq	253879	253111	99.7
57	_L3_SB_PE_cut.fastq	209881	209195	99.67
58	_L3_XLA_PE_cut.fastq	266083	265545	99.8
59	_L3_XLB_PE_cut.fastq	283660	282965	99.75
60	_L3_equA_PE_cut.fastq	204142	203560	99.71
61	_L3_equB_PE_cut.fastq	206869	206256	99.7
62	_L3_fiboA_PE_cut.fastq	170565	170097	99.73
63	_L3_fiboB_PE_cut.fastq	234612	232848	99.25
64	_L3_gA_PE_cut.fastq	263301	262668	99.76
65	_L3_gB_PE_cut.fastq	182543	181938	99.67
66	_L3_invgA_PE_cut.fastq	171013	170620	99.77
67	_L3_invgB_PE_cut.fastq	169580	169057	99.69
68	_L3_logA_PE_cut.fastq	317581	316847	99.77
69	_L3_logB_PE_cut.fastq	229184	228647	99.77
