## Supplementary material for "Pooling size sorted malaise trap fractions to maximise taxon recovery with metabarcoding": Scripts S1: D_minmax_pass.csv

	Sample	Sequ_count_in	Sequ_count_out	pct_pass
1	_C01_PE_cut_minmax.fastq	1729	857	49.57
2	_C03_PE_cut_minmax.fastq	1391	1108	79.65
3	_C05_PE_cut_minmax.fastq	1844	773	41.92
4	_C07_PE_cut_minmax.fastq	1335	1273	95.36
5	_C2_PE_cut_minmax.fastq	796	634	79.65
6	_C4_PE_cut_minmax.fastq	1059	977	92.26
7	_C6_PE_cut_minmax.fastq	638	597	93.57
8	_C8_PE_cut_minmax.fastq	780	532	68.21
9	_C9_PE_cut_minmax.fastq	562	371	66.01
10	_L1_4xA_PE_cut_minmax.fastq	167800	162779	97.01
11	_L1_4xB_PE_cut_minmax.fastq	130647	126566	96.88
12	_L1_LA_PE_cut_minmax.fastq	216015	203418	94.17
13	_L1_LB_PE_cut_minmax.fastq	304238	283396	93.15
14	_L1_MA_PE_cut_minmax.fastq	228925	211325	92.31
15	_L1_MB_PE_cut_minmax.fastq	212511	198178	93.26
16	_L1_SA_PE_cut_minmax.fastq	186739	182351	97.65
17	_L1_SB_PE_cut_minmax.fastq	197193	193120	97.93
18	_L1_XLA_PE_cut_minmax.fastq	252242	249687	98.99
19	_L1_XLB_PE_cut_minmax.fastq	301247	299333	99.36
20	_L1_equA_PE_cut_minmax.fastq	191423	180738	94.42
21	_L1_equB_PE_cut_minmax.fastq	166393	159530	95.88
22	_L1_fiboA_PE_cut_minmax.fastq	352377	340389	96.6
23	_L1_fiboB_PE_cut_minmax.fastq	211348	202902	96
24	_L1_gA_PE_cut_minmax.fastq	252421	245125	97.11
25	_L1_gB_PE_cut_minmax.fastq	198208	192176	96.96
26	_L1_invgA_PE_cut_minmax.fastq	169603	160334	94.53
27	_L1_invgB_PE_cut_minmax.fastq	153058	144772	94.59
28	_L1_logA_PE_cut_minmax.fastq	263182	255979	97.26
29	_L1_logB_PE_cut_minmax.fastq	365867	358137	97.89
30	_L2_4xA_PE_cut_minmax.fastq	197411	194034	98.29
31	_L2_4xB_PE_cut_minmax.fastq	195867	191822	97.93
32	_L2_LA_PE_cut_minmax.fastq	273003	264947	97.05
33	_L2_LB_PE_cut_minmax.fastq	204189	199459	97.68
34	_L2_MA_PE_cut_minmax.fastq	768849	757909	98.58
35	_L2_MB_PE_cut_minmax.fastq	248016	243785	98.29
36	_L2_SA_PE_cut_minmax.fastq	198792	195297	98.24
37	_L2_SB_PE_cut_minmax.fastq	238001	235084	98.77
38	_L2_XLA_PE_cut_minmax.fastq	245195	243538	99.32
39	_L2_XLB_PE_cut_minmax.fastq	251620	250376	99.51
40	_L2_equA_PE_cut_minmax.fastq	194896	191484	98.25
41	_L2_equB_PE_cut_minmax.fastq	236033	232711	98.59
42	_L2_fiboA_PE_cut_minmax.fastq	259167	256236	98.87
43	_L2_fiboB_PE_cut_minmax.fastq	135350	133420	98.57
44	_L2_gA_PE_cut_minmax.fastq	299622	294199	98.19
45	_L2_gB_PE_cut_minmax.fastq	183974	180704	98.22
46	_L2_invgA_PE_cut_minmax.fastq	219116	214388	97.84
47	_L2_invgB_PE_cut_minmax.fastq	154315	150869	97.77
48	_L2_logA_PE_cut_minmax.fastq	184457	181068	98.16
49	_L2_logB_PE_cut_minmax.fastq	353681	348450	98.52
50	_L3_4xA_PE_cut_minmax.fastq	167220	165615	99.04
51	_L3_4xB_PE_cut_minmax.fastq	202836	199294	98.25
52	_L3_LA_PE_cut_minmax.fastq	220108	217306	98.73
53	_L3_LB_PE_cut_minmax.fastq	291215	288416	99.04
54	_L3_MA_PE_cut_minmax.fastq	172473	169873	98.49
55	_L3_MB_PE_cut_minmax.fastq	255404	252100	98.71
56	_L3_SA_PE_cut_minmax.fastq	253111	249354	98.52
57	_L3_SB_PE_cut_minmax.fastq	209195	206760	98.84
58	_L3_XLA_PE_cut_minmax.fastq	265545	264642	99.66
59	_L3_XLB_PE_cut_minmax.fastq	282965	281604	99.52
60	_L3_equA_PE_cut_minmax.fastq	203560	201143	98.81
61	_L3_equB_PE_cut_minmax.fastq	206256	203514	98.67
62	_L3_fiboA_PE_cut_minmax.fastq	170097	168104	98.83
63	_L3_fiboB_PE_cut_minmax.fastq	232848	227499	97.7
64	_L3_gA_PE_cut_minmax.fastq	262668	260237	99.07
65	_L3_gB_PE_cut_minmax.fastq	181938	179299	98.55
66	_L3_invgA_PE_cut_minmax.fastq	170620	168423	98.71
67	_L3_invgB_PE_cut_minmax.fastq	169057	166700	98.61
68	_L3_logA_PE_cut_minmax.fastq	316847	313228	98.86
69	_L3_logB_PE_cut_minmax.fastq	228647	226099	98.89
