## Supplementary material for "Pooling size sorted malaise trap fractions to maximise taxon recovery with metabarcoding": Scripts S1: E_max_ee_stats.csv

	Sample	Sequ_count_in	Sequ_count_out	pct_pass
1	_C01	857	535	62.43
2	_C03	1108	633	57.13
3	_C05	773	440	56.92
4	_C07	1273	802	63
5	_C2	634	213	33.6
6	_C4	977	567	58.03
7	_C6	597	282	47.24
8	_C8	532	280	52.63
9	_C9	371	240	64.69
10	_L1_4xA	162779	149183	91.65
11	_L1_4xB	126566	114557	90.51
12	_L1_LA	203418	187787	92.32
13	_L1_LB	283396	262695	92.7
14	_L1_MA	211325	194361	91.97
15	_L1_MB	198178	183649	92.67
16	_L1_SA	182351	166968	91.56
17	_L1_SB	193120	177959	92.15
18	_L1_XLA	249687	233764	93.62
19	_L1_XLB	299333	281462	94.03
20	_L1_equA	180738	167307	92.57
21	_L1_equB	159530	146603	91.9
22	_L1_fiboA	340389	312266	91.74
23	_L1_fiboB	202902	186654	91.99
24	_L1_gA	245125	227817	92.94
25	_L1_gB	192176	179230	93.26
26	_L1_invgA	160334	147255	91.84
27	_L1_invgB	144772	132850	91.76
28	_L1_logA	255979	234725	91.7
29	_L1_logB	358137	328757	91.8
30	_L2_4xA	194034	178205	91.84
31	_L2_4xB	191822	177057	92.3
32	_L2_LA	264947	245932	92.82
33	_L2_LB	199459	184663	92.58
34	_L2_MA	757909	701315	92.53
35	_L2_MB	243785	225535	92.51
36	_L2_SA	195297	179749	92.04
37	_L2_SB	235084	216040	91.9
38	_L2_XLA	243538	228165	93.69
39	_L2_XLB	250376	234884	93.81
40	_L2_equA	191484	177873	92.89
41	_L2_equB	232711	215507	92.61
42	_L2_fiboA	256236	236928	92.46
43	_L2_fiboB	133420	119691	89.71
44	_L2_gA	294199	274361	93.26
45	_L2_gB	180704	167876	92.9
46	_L2_invgA	214388	198348	92.52
47	_L2_invgB	150869	139773	92.65
48	_L2_logA	181068	167124	92.3
49	_L2_logB	348450	321825	92.36
50	_L3_4xA	165615	152476	92.07
51	_L3_4xB	199294	185191	92.92
52	_L3_LA	217306	201418	92.69
53	_L3_LB	288416	264730	91.79
54	_L3_MA	169873	156480	92.12
55	_L3_MB	252100	234330	92.95
56	_L3_SA	249354	230663	92.5
57	_L3_SB	206760	191602	92.67
58	_L3_XLA	264642	245998	92.96
59	_L3_XLB	281604	261907	93.01
60	_L3_equA	201143	186050	92.5
61	_L3_equB	203514	188795	92.77
62	_L3_fiboA	168104	154691	92.02
63	_L3_fiboB	227499	211474	92.96
64	_L3_gA	260237	239277	91.95
65	_L3_gB	179299	166973	93.13
66	_L3_invgA	168423	155638	92.41
67	_L3_invgB	166700	154801	92.86
68	_L3_logA	313228	288498	92.1
69	_L3_logB	226099	209196	92.52
