## Supplementary material for "Pooling size sorted malaise trap fractions to maximise taxon recovery with metabarcoding": Scripts S1: G_3_pct_matched.csv

	ID	Abundance	pct_pass
1	C01_PE	504	92.01
2	C02_PE	170	78.61
3	C03_PE	531	80.59
4	C04_PE	441	75.51
5	C05_PE	398	88.71
6	C06_PE	241	83.13
7	C07_PE	736	90.11
8	C08_PE	226	79.78
9	C09_PE	199	81.22
10	L1_4xA_PE	134458	82.12
11	L1_4xB_PE	103819	83.20
12	L1_LA_PE	171554	83.40
13	L1_LB_PE	241547	84.01
14	L1_MA_PE	177913	83.27
15	L1_MB_PE	171904	86.93
16	L1_SA_PE	149342	79.98
17	L1_SB_PE	161680	82.26
18	L1_XLA_PE	219406	84.11
19	L1_XLB_PE	270265	88.52
20	L1_equA_PE	145090	75.54
21	L1_equB_PE	135108	84.75
22	L1_fiboA_PE	277024	78.39
23	L1_fiboB_PE	166705	80.37
24	L1_gA_PE	213832	85.44
25	L1_gB_PE	168818	86.41
26	L1_invgA_PE	127751	76.33
27	L1_invgB_PE	118886	81.07
28	L1_logA_PE	206342	77.15
29	L1_logB_PE	295360	79.82
30	L2_4xA_PE	164537	83.50
31	L2_4xB_PE	165122	85.46
32	L2_LA_PE	223240	79.41
33	L2_LB_PE	168840	81.80
34	L2_MA_PE	671868	87.63
35	L2_MB_PE	216448	88.96
36	L2_SA_PE	163238	81.52
37	L2_SB_PE	205955	89.63
38	L2_XLA_PE	207749	80.59
39	L2_XLB_PE	213480	80.21
40	L2_equA_PE	164056	83.08
41	L2_equB_PE	205503	88.72
42	L2_fiboA_PE	228209	90.74
43	L2_fiboB_PE	112269	86.92
44	L2_gA_PE	249625	80.00
45	L2_gB_PE	154537	82.64
46	L2_invgA_PE	181753	81.71
47	L2_invgB_PE	129393	83.75
48	L2_logA_PE	154625	84.61
49	L2_logB_PE	295907	82.40
50	L3_4xA_PE	138628	83.55
51	L3_4xB_PE	156738	72.99
52	L3_LA_PE	182833	79.98
53	L3_LB_PE	236420	76.98
54	L3_MA_PE	131833	72.45
55	L3_MB_PE	190639	67.79
56	L3_SA_PE	203474	78.11
57	L3_SB_PE	164166	74.05
58	L3_XLA_PE	233570	86.44
59	L3_XLB_PE	242773	81.94
60	L3_equA_PE	163375	77.73
61	L3_equB_PE	167330	78.76
62	L3_fiboA_PE	136188	79.27
63	L3_fiboB_PE	169532	66.35
64	L3_gA_PE	216496	80.09
65	L3_gB_PE	150164	79.57
66	L3_invgA_PE	136885	78.82
67	L3_invgB_PE	133259	75.87
68	L3_logA_PE	258030	79.94
69	L3_logB_PE	187542	80.47
