## Supplementary material for "Pooling size sorted malaise trap fractions to maximise taxon recovery with metabarcoding": Scripts S1: deML.tsv

#Index1	Index2	Name
CGTACTAG	GCGTAAGA	C01
AGGCAGAA	GCGTAAGA	L1_gA
TCCTGAGC	GCGTAAGA	L1_invgA
GGACTCCT	GCGTAAGA	L1_equA
AAGAGGCA	GCGTAAGA	L1_logA
GTAGAGGA	GCGTAAGA	L1_fiboA
GCTCATGA	GCGTAAGA	L1_4xA
ATCTCAGG	GCGTAAGA	L1_XLA
GGAGCTAC	GCGTAAGA	L1_LA
TAGCGCTC	GCGTAAGA	A_M1
ACTGAGCG	GCGTAAGA	C11
CGATCAGT	GCGTAAGA	101_1
CGTACTAG	TCTCTCCG	L1_MA
AGGCAGAA	TCTCTCCG	L1_SA
TCCTGAGC	TCTCTCCG	L1_gB
GGACTCCT	TCTCTCCG	L1_invgB
AAGAGGCA	TCTCTCCG	C05
GTAGAGGA	TCTCTCCG	L1_equB
GCTCATGA	TCTCTCCG	L1_logB
ATCTCAGG	TCTCTCCG	L1_fiboB
GGAGCTAC	TCTCTCCG	L1_4xB
TAGCGCTC	TCTCTCCG	103_1
ACTGAGCG	TCTCTCCG	Abd_mock1
CGATCAGT	TCTCTCCG	GBOL_mock1
CGTACTAG	CGTCTAAT	L1_XLB
AGGCAGAA	CGTCTAAT	L1_LB
TCCTGAGC	CGTCTAAT	L1_MB
GGACTCCT	CGTCTAAT	L1_SB
AAGAGGCA	CGTCTAAT	L2_gA
GTAGAGGA	CGTCTAAT	L2_invgA
GCTCATGA	CGTCTAAT	C07
ATCTCAGG	CGTCTAAT	L2_equA
GGAGCTAC	CGTCTAAT	L2_logA
TAGCGCTC	CGTCTAAT	Kit_M1
ACTGAGCG	CGTCTAAT	A_M2
CGATCAGT	CGTCTAAT	101_2
CGTACTAG	CTAAGCCT	L2_fiboA
AGGCAGAA	CTAAGCCT	L2_4xA
TCCTGAGC	CTAAGCCT	C03
GGACTCCT	CTAAGCCT	L2_XLA
AAGAGGCA	CTAAGCCT	L2_LA
GTAGAGGA	CTAAGCCT	L2_MA
GCTCATGA	CTAAGCCT	L2_SA
ATCTCAGG	CTAAGCCT	L2_gB
GGAGCTAC	CTAAGCCT	L2_invgB
TAGCGCTC	CTAAGCCT	103_2
ACTGAGCG	CTAAGCCT	Abd_mock2
CGATCAGT	CTAAGCCT	C12
CGTACTAG	AAGGAGTA	L2_equB
AGGCAGAA	AAGGAGTA	L2_logB
TCCTGAGC	AAGGAGTA	L2_fiboB
GGACTCCT	AAGGAGTA	L2_4xB
AAGAGGCA	AAGGAGTA	L2_XLB
GTAGAGGA	AAGGAGTA	C6
GCTCATGA	AAGGAGTA	L2_LB
ATCTCAGG	AAGGAGTA	L2_MB
GGAGCTAC	AAGGAGTA	C9
TAGCGCTC	AAGGAGTA	GBOL_mock2
ACTGAGCG	AAGGAGTA	Kit_M2
CGATCAGT	AAGGAGTA	A_M3
CGTACTAG	ACTGCATA	L2_SB
AGGCAGAA	ACTGCATA	L3_gA
TCCTGAGC	ACTGCATA	L3_invgA
GGACTCCT	ACTGCATA	C4
AAGAGGCA	ACTGCATA	L3_equA
GTAGAGGA	ACTGCATA	L3_logA
GCTCATGA	ACTGCATA	L3_fiboA
ATCTCAGG	ACTGCATA	L3_4xA
GGAGCTAC	ACTGCATA	101_3
TAGCGCTC	ACTGCATA	103_3
ACTGAGCG	ACTGCATA	Abd_mock3
CGATCAGT	ACTGCATA	GBOL_mock3
CGTACTAG	GTAAGGAG	L3_XLA
AGGCAGAA	GTAAGGAG	L3_LA
TCCTGAGC	GTAAGGAG	L3_MA
GGACTCCT	GTAAGGAG	L3_SA
AAGAGGCA	GTAAGGAG	L3_gB
GTAGAGGA	GTAAGGAG	L3_invgB
GCTCATGA	GTAAGGAG	L3_equB
ATCTCAGG	GTAAGGAG	C8
GGAGCTAC	GTAAGGAG	Kit_M3
TAGCGCTC	GTAAGGAG	A_M4
ACTGAGCG	GTAAGGAG	101_4
CGATCAGT	GTAAGGAG	103_4
CGTACTAG	TATCCTCT	L3_logB
AGGCAGAA	TATCCTCT	C2
TCCTGAGC	TATCCTCT	L3_fiboB
GGACTCCT	TATCCTCT	L3_4xB
AAGAGGCA	TATCCTCT	L3_XLB
GTAGAGGA	TATCCTCT	L3_LB
GCTCATGA	TATCCTCT	L3_MB
ATCTCAGG	TATCCTCT	L3_SB
GGAGCTAC	TATCCTCT	Abd_mock4
TAGCGCTC	TATCCTCT	C10
ACTGAGCG	TATCCTCT	GBOL_mock4
CGATCAGT	TATCCTCT	Kit_M4
