## Supplementary material for "Pooling size sorted malaise trap fractions to maximise taxon recovery with metabarcoding": Scripts S1: 20200507_SL_ÖFS-059-Vlotho.csv

Fraction	Order	Length from head to last segment in mm	Length of protruding antennae, legs, wings beyond trunk in mm	Total length in mm	Weight in g	Weight in mg
L	LEP	11	2	13	0,0112	11,2
L	LEP	10	2	12	0,0056	5,6
L	DIP	12	1	13	0,0186	18,6
L	LEP	18		18	0,063	63
L	LEP	13	4	17	0,0236	23,6
L	DIP	10	4	14	0,0152	15,2
L	DIP	5		5	0,0008	0,8
L	DIP	11	4	15	0,0258	25,8
L	DIP	10	3	13	0,0188	18,8
L	LEP	10	3	13	0,0132	13,2
L	DIP	12	4	16	0,0193	19,3
L	DIP	7	3	10	0,005	5
L	LEP	11	2	13	0,0071	7,1
L	DIP	8	3	11	0,0062	6,2
L	HYM	11	2	13	0,0168	16,8
L	DIP	9		9	0,0079	7,9
L	LEP	11	4	15	0,0064	6,4
L	DIP	12		12	0,0145	14,5
L	COL	6	2	8	0,008	8
L	COL	6	4	10	0,0054	5,4
L	LEP	16	5	21	0,0432	43,2
L	LEP	11	5	16	0,01	10
L	DIP	12	3	15	0,019	19
L	HYM	11		11	0,017	17
L	DIP	9	3	12	0,006	6
L	DIP	11		11	0,0109	10,9
L	DIP	9	2	11	0,0052	5,2
L	HYM	12	2	14	0,0205	20,5
L	LEP	10	9	19	0,0077	7,7
L	DIP	10	4	14	0,0151	15,1
L	DIP	6	6	12	0,0075	7,5
L	DIP	11	4	15	0,0173	17,3
L	DIP	10	2	12	0,0139	13,9
L	DIP	13	4	17	0,0163	16,3
L	DIP	13	4	17	0,0233	23,3
L	DIP	7	5	12	0,0093	9,3
L	DIP	10	3	13	0,0148	14,8
L	DIP	12		12	0,0062	6,2
L	DIP	12	4	16	0,0166	16,6
L	HYM	11		11	0,0164	16,4
L	DIP	5		5	0,0024	2,4
L	DIP	6	3	9	0,0043	4,3
L	HYM	4		4	0,0001	0,1
L	DIP	8	5	13	0,0136	13,6
L	DIP	8	3	11	0,0141	14,1
L	DIP	11	2	13	0,0146	14,6
L	DIP	7		7	0,003	3
L	DIP	8	5	13	0,0093	9,3
L	NI	7	3	10	0,0064	6,4
L	HYM	11		11	0,0158	15,8
L	DIP	8	2	10	0,0073	7,3
L	DIP	13	3	16	0,0108	10,8
L	DIP	9	1	10	0,0074	7,4
L	DIP	9	2	11	0,0091	9,1
L	DIP	10		10	0,0148	14,8
L	DIP	7	2	9	0,0026	2,6
L	DIP	6		6	0,0001	0,1
L	DIP	10		10	0,0126	12,6
L	DIP	6		6	0,003	3
L	DIP	12		12	0,0196	19,6
L	DIP	5		5	0,0001	0,1
L	DIP	6	3	9	0,0032	3,2
L	DIP	6		6	0,0022	2,2
L	DIP	6	4	10	0,0042	4,2
L	LEP	10	1	11	0,0036	3,6
L	DIP	6	4	10	0,0051	5,1
L	HEM	9		9	0,0066	6,6
L	DIP	11	1	12	0,0115	11,5
L	LEP	8	3	11	0,0017	1,7
L	DIP	12	3	15	0,0209	20,9
L	DIP	6	3	9	0,0044	4,4
L	DIP	9	3	12	0,0068	6,8
L	DIP	7	4	11	0,0047	4,7
L	DIP	7		7	0,0031	3,1
L	DIP	8		8	0,0012	1,2
L	DIP	5	2	7	0,0018	1,8
L	COL	4		4	0,0001	0,1
L	DIP	5	2	7	0,0028	2,8
L	DIP	5	3	8	0,0042	4,2
L	DIP	6	2	8	0,0038	3,8
L	DIP	6	2	8	0,0073	7,3
L	DIP	9	3	12	0,0053	5,3
L	DIP	5		5	0,005	5
L	DIP	8		8	0,002	2
L	DIP	4	2	6	0,001	1
L	DIP	4	1	5	0,0014	1,4
L	HYM	9		9	0,0067	6,7
L	LEP	10	10	20	0,0058	5,8
L	DIP	10		10	0,0112	11,2
L	DIP	7	1	8	0,0032	3,2
L	DIP	8	6	14	0,0086	8,6
L	DIP	7	1	8	0,0065	6,5
L	DIP	11		11	0,0254	25,4
L	DIP	6		6	0,0038	3,8
L	DIP	11	2	13	0,0119	11,9
L	DIP	5	3	8	0,0039	3,9
L	DIP	6	1	7	0,0037	3,7
L	DIP	6	2	8	0,0021	2,1
L	DIP	5		5	0,002	2
L	LEP	11	8	19	0,032	32
L	DIP	8	1	9	0,0041	4,1
L	DIP	8	2	10	0,006	6
L	DIP	6	2	8	0,0026	2,6
L	DIP	6	3	9	0,0042	4,2
L	DIP	7	2	9	0,0053	5,3
L	DIP	8	2	10	0,0005	0,5
L	LEP	10	4	14	0,007	7
L	DIP	4		4	0,0001	0,1
L	DIP	6	4	10	0,0029	2,9
L	DIP	5	3	8	0,0019	1,9
L	DIP	6	3	9	0,0055	5,5
L	DIP	5		5	0,0013	1,3
L	DIP	8	3	11	0,0072	7,2
L	DIP	5		5	0,0005	0,5
L	DIP	4	1	5	0,0013	1,3
L	DIP	7	3	10	0,0093	9,3
L	DIP	6	4	10	0,0051	5,1
L	DIP	8	4	12	0,0087	8,7
L	DIP	4	1	5	0,001	1
L	DIP	7		7	0,0035	3,5
L	DIP	6		6	0,0001	0,1
L	DIP	4	2	6	0,0072	7,2
L	DIP	8	2	10	0,0015	1,5
L	DIP	5	5	10	0,001	1
L	DIP	5	5	10	0,0029	2,9
L	DIP	8	4	12	0,0083	8,3
L	DIP	7		7	0,0036	3,6
L	DIP	7	1	8	0,0037	3,7
L	DIP	4	2	6	0,0005	0,5
L	DIP	5	2	7	0,002	2
L	DIP	4	2	6	0,0024	2,4
L	DIP	6	1	7	0,0016	1,6
L	DIP	7	1	8	0,004	4
L	DIP	4	2	6	0,002	2
L	DIP	8	3	11	0,0056	5,6
L	DIP	8	3	11	0,0001	0,1
L	DIP	6	2	8	0,0025	2,5
L	DIP	8	2	10	0,0082	8,2
L	NI	5		5	0,0001	0,1
L	DIP	5	4	9	0,0001	0,1
L	HYM	6	3	9	0,0021	2,1
L	DIP	7	3	10	0,0046	4,6
L	DIP	8	1	9	0,0088	8,8
L	DIP	6	1	7	0,0037	3,7
L	DIP	8		8	0,0056	5,6
L	NI	5	2	7	0,0018	1,8
L	DIP	4	1	5	0,0015	1,5
L	DIP	4		4	0,0006	0,6
L	DIP	6		6	0,0001	0,1
L	DIP	6	2	8	0,0037	3,7
L	DIP	10		10	0,0041	4,1
L	DIP	5	7	12	0,0016	1,6
L	DIP	6	3	9	0,0028	2,8
L	DIP	7	2	9	0,0036	3,6
L	DIP	5	2	7	0,0025	2,5
L	DIP	7	2	9	0,0033	3,3
L	DIP	5	1	6	0,001	1
L	DIP	5	1	6	0,0028	2,8
L	DIP	9	1	10	0,008	8
L	DIP	6		6	0,0026	2,6
L	DIP	6	2	8	0,0029	2,9
L	DIP	7	2	9	0,0043	4,3
L	DIP	4	1	5	0,0009	0,9
L	DIP	5	4	9	0,0016	1,6
L	NI	5	2	7	0,0013	1,3
L	HYM	4	4	8	0,001	1
L	DIP	7	3	10	0,0008	0,8
L	DIP	6	3	9	0,0033	3,3
L	DIP	6	3	9	0,0047	4,7
L	DIP	6	3	9	0,0034	3,4
L	DIP	4	2	6	0,0011	1,1
L	DIP	5		5	0,0011	1,1
L	DIP	6		6	0,0021	2,1
L	DIP	8	3	11	0,0073	7,3
L	DIP	6	2	8	0,0001	0,1
L	DIP	6		6	0,002	2
L	DIP	7		7	0,0031	3,1
L	DIP	7	1	8	0,0028	2,8
L	DIP	6		6	0,0021	2,1
L	DIP	6	2	8	0,004	4
L	DIP	6	4	10	0,0001	0,1
L	DIP	6		6	0,0031	3,1
L	NI	7	1	8	0,0065	6,5
L	DIP	5		5	0,0011	1,1
L	DIP	4	2	6	0,0007	0,7
L	DIP	6	2	8	0,0037	3,7
L	DIP	6	2	8	0,004	4
L	DIP	4		4	0,0017	1,7
L	DIP	4	3	7	0,0009	0,9
L	DIP	4	3	7	0,0019	1,9
L	DIP	4	2	6	0,0007	0,7
L	DIP	5	8	13	0,0008	0,8
L	DIP	5	4	9	0,0015	1,5
L	DIP	5	2	7	0,0012	1,2
L	DIP	9	4	13	0,0039	3,9
L	DIP	5	1	6	0,0031	3,1
L	DIP	5	2	7	0,0001	0,1
L	NI	6	2	8	0,0012	1,2
L	DIP	7		7	0,0006	0,6
L	DIP	3	2	5	0,0022	2,2
L	DIP	3	3	6	0,0021	2,1
L	DIP	2	2	4	0,0002	0,2
L	DIP	2	2	4	0,0002	0,2
S	DIP	3	1	4	0,001	1
S	DIP	3	1	4	0,0005	0,5
S	DIP	5		5	0,0004	0,4
S	DIP	4		4	0,0008	0,8
S	DIP	3	2	5	0,0006	0,6
S	DIP	5	2	7	0,0001	0,1
S	DIP	3	1	4	0,0005	0,5
S	NI	6	1	7	0,0023	2,3
S	DIP	3	1	4	0,0006	0,6
S	DIP	5	2	7	0,0022	2,2
S	DIP	4	1	5	0,001	1
S	ARA	4		4	0,0001	0,1
S	DIP	1	1	2	0,0023	2,3
S	DIP	4	2	6	0,001	1
S	NI	3	2	5	0,0001	0,1
S	DIP	4	1	5	0,0007	0,7
S	DIP	4		4	0,0014	1,4
S	DIP	3	2	5	0,0009	0,9
S	DIP	3	1	4	0,0001	0,1
S	NI	6	3	9	0,0004	0,4
S	DIP	1	1	2	0,0001	0,1
S	NI	6	3	9	0,0015	1,5
S	DIP	3	2	5	0,0008	0,8
S	DIP	3	2	5	0,0009	0,9
S	DIP	3	2	5	0,0006	0,6
S	DIP	4	1	5	0,0008	0,8
S	DIP	4	1	5	0,0014	1,4
S	HEM	6		6	0,0029	2,9
S	HEM	7		7	0,0014	1,4
S	DIP	3	1	4	0,0009	0,9
S	DIP	4	1	5	0,0009	0,9
S	DIP	3	1	4	0,0006	0,6
S	ARA	4		4	0,0015	1,5
S	DIP	3	1	4	0,0006	0,6
S	DIP	4	1	5	0,0012	1,2
S	DIP	4	2	6	0,001	1
S	DIP	3	1	4	0,0013	1,3
S	DIP	1	1	2	0,0001	0,1
S	HYM	3	1	4	0,0002	0,2
S	DIP	1	1	2	0,0002	0,2
S	DIP	3	1	4	0,0003	0,3
S	NI	2		2	0,0001	0,1
S	DIP	3	1	4	0,0005	0,5
S	DIP	3	3	6	0,0009	0,9
S	DIP	3	2	5	0,0008	0,8
S	DIP	3	2	5	0,0012	1,2
S	DIP	3	1	4	0,001	1
S	DIP	4	2	6	0,0012	1,2
S	DIP	4		4	0,001	1
S	DIP	3	1	4	0,0009	0,9
S	DIP	3	1	4	0,0012	1,2
S	DIP	4	2	6	0,001	1
S	DIP	4		4	0,0006	0,6
S	DIP	3	1	4	0,0009	0,9
S	DIP	3	1	4	0,0007	0,7
S	CBL	2		2	0,000029	0,02857142857
S	CBL	2		2	0,000029	0,02857142857
S	CBL	2		2	0,000029	0,02857142857
S	CBL	2		2	0,000029	0,02857142857
S	CBL	2		2	0,000029	0,02857142857
S	CBL	2		2	0,000029	0,02857142857
S	CBL	2		2	0,000029	0,02857142857
S	DIP	1		1	0,0001	0,1
S	DIP	3		3	0,0008	0,8
S	NI	2		2	0,0001	0,1
S	NI	5	1	6	0,0024	2,4
S	DIP	3	1	4	0,001	1
S	DIP	4		4	0,0008	0,8
S	NI	1		1	0,0001	0,1
S	DIP	4		4	0,0009	0,9
S	DIP	3	2	5	0,0005	0,5
S	DIP	4	2	6	0,001	1
S	DIP	4		4	0,0007	0,7
S	DIP	3	2	5	0,0009	0,9
S	DIP	3	2	5	0,0008	0,8
S	DIP	3	1	4	0,0009	0,9
S	DIP	2	1	3	0,0006	0,6
S	DIP	3	1	4	0,0006	0,6
S	DIP	3	1	4	0,0007	0,7
S	DIP	3	2	5	0,0004	0,4
S	LEP	5	2	7	0,0019	1,9
S	DIP	3	2	5	0,0008	0,8
S	DIP	3	1	4	0,0009	0,9
S	DIP	4	2	6	0,0009	0,9
S	DIP	3	1	4	0,0006	0,6
S	DIP	3	2	5	0,001	1
S	DIP	4	1	5	0,0007	0,7
S	DIP	3	1	4	0,0006	0,6
S	DIP	2	1	3	0,0008	0,8
S	DIP	3	1	4	0,0002	0,2
S	DIP	3	1	4	0,0006	0,6
S	DIP	3		3	0,0005	0,5
S	DIP	4		4	0,001	1
S	DIP	3	1	4	0,0007	0,7
S	DIP	3	1	4	0,001	1
S	DIP	4	2	6	0,0013	1,3
S	DIP	2	1	3	0,0008	0,8
S	DIP	3	1	4	0,0006	0,6
S	DIP	4		4	0,0005	0,5
S	HYM	3		3	0,0011	1,1
S	DIP	3	2	5	0,0009	0,9
S	DIP	3	1	4	0,0008	0,8
S	DIP	3	1	4	0,0008	0,8
S	DIP	4	1	5	0,0003	0,3
S	DIP	3	1	4	0,0006	0,6
S	ARA	4		4	0,0013	1,3
S	DIP	3	1	4	0,0007	0,7
S	DIP	2	2	4	0,0011	1,1
S	DIP	4	1	5	0,0009	0,9
S	HYM	3	2	5	0,0015	1,5
S	NI	2	1	3	0,0001	0,1
S	DIP	3	1	4	0,0005	0,5
S	DIP	3	2	5	0,0003	0,3
S	DIP	3	2	5	0,0006	0,6
S	DIP	3	2	5	0,0004	0,4
S	DIP	4	1	5	0,0005	0,5
S	DIP	3	2	5	0,0006	0,6
S	DIP	1		1	0,00003	0,03
S	DIP	1		1	0,00003	0,03
S	DIP	1		1	0,00003	0,03
S	DIP	1		1	0,00003	0,03
S	DIP	1		1	0,00003	0,03
S	DIP	1		1	0,00003	0,03
S	DIP	1		1	0,00003	0,03
S	DIP	1		1	0,00003	0,03
S	DIP	1		1	0,00003	0,03
S	DIP	1		1	0,00003	0,03
S	DIP	4	2	6	0,002	2
S	DIP	3	2	5	0,0004	0,4
S	DIP	4	1	5	0,0009	0,9
S	DIP	4	2	6	0,0015	1,5
S	DIP	3	1	4	0,0011	1,1
S	NI	2		2	0,0002	0,2
S	NI	2		2	0,0003	0,3
S	DIP	2		2	0,0003	0,3
S	DIP	2	1	3	0,0002	0,2
S	DIP	4		4	0,0011	1,1
S	DIP	3	1	4	0,0005	0,5
S	DIP	3	2	5	0,0008	0,8
S	DIP	4		4	0,0004	0,4
S	DIP	3	3	6	0,0014	1,4
S	DIP	3	1	4	0,0013	1,3
S	DIP	2		2	0,0003	0,3
S	DIP	3	1	4	0,001	1
S	HEM	6		6	0,0024	2,4
S	DIP	3	1	4	0,0006	0,6
S	DIP	4	1	5	0,0012	1,2
S	DIP	3	1	4	0,001	1
S	DIP	3	2	5	0,0011	1,1
S	DIP	3	2	5	0,0008	0,8
S	DIP	3	1	4	0,0004	0,4
S	DIP	3	2	5	0,0005	0,5
S	DIP	4	1	5	0,0005	0,5
S	DIP	3	2	5	0,0007	0,7
S	DIP	3	2	5	0,0004	0,4
S	DIP	3	1	4	0,0004	0,4
S	HYM	4		4	0,0004	0,4
S	DIP	3	2	5	0,001	1
S	DIP	3	2	5	0,0007	0,7
S	DIP	4	2	6	0,0016	1,6
S	DIP	4	1	5	0,0008	0,8
S	DIP	2		2	0,00001	0,01
S	DIP	2		2	0,00001	0,01
S	DIP	2		2	0,00001	0,01
S	DIP	2		2	0,00001	0,01
S	DIP	2		2	0,00001	0,01
S	DIP	2		2	0,00001	0,01
S	DIP	2		2	0,00001	0,01
S	DIP	2		2	0,00001	0,01
S	DIP	2		2	0,00001	0,01
S	DIP	2		2	0,00001	0,01
S	NI	4		4	0,0001	0,1
S	NI	3		3	0,0001	0,1
S	NI	4	2	6	0,0007	0,7
S	DIP	3	2	5	0,0011	1,1
S	NI	4		4	0,0006	0,6
S	NI	2	1	3	0,0001	0,1
S	NI	1	1	2	0,00003	0,03
S	NI	1	1	2	0,00003	0,03
S	NI	1	1	2	0,00003	0,03
S	NI	1	1	2	0,00003	0,03
S	NI	1	1	2	0,00003	0,03
S	NI	1	1	2	0,00003	0,03
S	NI	1	1	2	0,00003	0,03
S	NI	1	1	2	0,00003	0,03
S	NI	1	1	2	0,00003	0,03
S	NI	1	1	2	0,00003	0,03
S	DIP	3	2	5	0,0008	0,8
S	DIP	6		6	0,0004	0,4
S	DIP	3	1	4	0,001	1
S	DIP	4	2	6	0,0012	1,2
S	DIP	4	2	6	0,0016	1,6
S	DIP	4	1	5	0,0006	0,6
S	NI	3		3	0,0003	0,3
S	DIP	4		4	0,0007	0,7
S	DIP	3	2	5	0,0005	0,5
S	DIP	2	1	3	0,0001	0,1
S	DIP	3	1	4	0,0008	0,8
S	DIP	3	1	4	0,0009	0,9
S	DIP	3	2	5	0,0006	0,6
S	DIP	3	2	5	0,0005	0,5
S	DIP	3	1	4	0,0009	0,9
S	DIP	3	1	4	0,0005	0,5
S	NI	1	1	2	0,00002	0,02
S	NI	1	1	2	0,00002	0,02
S	NI	1	1	2	0,00002	0,02
S	NI	1	1	2	0,00002	0,02
S	NI	1	1	2	0,00002	0,02
S	NI	1	1	2	0,00002	0,02
S	NI	1	1	2	0,00002	0,02
S	NI	1	1	2	0,00002	0,02
S	NI	1	1	2	0,00002	0,02
S	NI	1	1	2	0,00002	0,02
S	DIP	3	1	4	0,0014	1,4
S	HYM	3		3	0,0003	0,3
S	DIP	4	2	6	0,001	1
S	DIP	3	2	5	0,0009	0,9
S	NI	1	1	2	0,00008	0,08
S	NI	1	1	2	0,00008	0,08
S	NI	1	1	2	0,00008	0,08
S	NI	1	1	2	0,00008	0,08
S	NI	1	1	2	0,00008	0,08
S	NI	1	1	2	0,00008	0,08
S	NI	1	1	2	0,00008	0,08
S	NI	1	1	2	0,00008	0,08
S	NI	1	1	2	0,00008	0,08
S	NI	1	1	2	0,00008	0,08
S	DIP	3	3	6	0,0003	0,3
S	CBL	3		3	0,000009	0,009090909091
S	CBL	3		3	0,000009	0,009090909091
S	CBL	3		3	0,000009	0,009090909091
S	CBL	3		3	0,000009	0,009090909091
S	CBL	3		3	0,000009	0,009090909091
S	CBL	3		3	0,000009	0,009090909091
S	CBL	2		2	0,000009	0,009090909091
S	CBL	2		2	0,000009	0,009090909091
S	CBL	2		2	0,000009	0,009090909091
S	NI	2		2	0,000009	0,009090909091
S	NI	2		2	0,000009	0,009090909091
S	DIP	3	2	5	0,0004	0,4
S	DIP	3	2	5	0,0006	0,6
S	DIP	3	4	7	0,0011	1,1
S	HYM	3	3	6	0,0003	0,3
S	DIP	3	1	4	0,001	1
S	DIP	4	1	5	0,0013	1,3
S	DIP	3	2	5	0,0009	0,9
S	DIP	3	1	4	0,0003	0,3
S	DIP	4	2	6	0,0014	1,4
S	DIP	4	1	5	0,0005	0,5
S	DIP	3	1	4	0,0012	1,2
S	DIP	4	1	5	0,0016	1,6
S	DIP	5	1	6	0,001	1
S	DIP	3	1	4	0,0006	0,6
S	DIP	4	1	5	0,0008	0,8
S	NI	1	1	2	0,00001	0,01
S	NI	1	1	2	0,00001	0,01
S	NI	1	1	2	0,00001	0,01
S	NI	1	1	2	0,00001	0,01
S	NI	1	1	2	0,00001	0,01
S	NI	1	1	2	0,00001	0,01
S	NI	1	1	2	0,00001	0,01
S	NI	1	1	2	0,00001	0,01
S	NI	1	1	2	0,00001	0,01
S	NI	1	1	2	0,00001	0,01
S	DIP	4		4	0,0006	0,6
S	DIP	2	1	3	0,0003	0,3
S	LEP	4	1	5	0,0003	0,3
S	DIP	3	2	5	0,0004	0,4
S	DIP	4		4	0,0008	0,8
S	DIP	3	2	5	0,0004	0,4
S	DIP	2	1	3	0,0003	0,3
S	DIP	3	1	4	0,0006	0,6
S	DIP	4		4	0,0007	0,7
S	DIP	3	2	5	0,0005	0,5
S	DIP	4	1	5	0,0006	0,6
S	DIP	4	1	5	0,0003	0,3
S	DIP	4		4	0,0003	0,3
S	DIP	4		4	0,0012	1,2
S	DIP	3	2	5	0,0008	0,8
S	HYM	2	2	4	0,0004	0,4
S	DIP	3	1	4	0,0011	1,1
S	NI	3		3	0,0001	0,1
S	DIP	2	1	3	0,0001	0,1
S	DIP	3	2	5	0,0005	0,5
S	DIP	4	2	6	0,0013	1,3
S	DIP	4	1	5	0,0005	0,5
S	DIP	4	1	5	0,0007	0,7
S	DIP	3	1	4	0,0008	0,8
S	DIP	1	1	2	0,0001	0,1
S	DIP	3	1	4	0,0006	0,6
S	DIP	3	1	4	0,0007	0,7
S	DIP	2	1	3	0,0003	0,3
S	DIP	4	1	5	0,0017	1,7
S	DIP	3	1	4	0,0007	0,7
S	DIP	4	2	6	0,0017	1,7
S	DIP	4		4	0,0005	0,5
S	DIP	2	2	4	0,0002	0,2
S	DIP	4	2	6	0,0012	1,2
S	DIP	4	2	6	0,001	1
S	DIP	3	1	4	0,0006	0,6
S	DIP	3	1	4	0,0007	0,7
S	DIP	3	2	5	0,001	1
S	DIP	3	1	4	0,0006	0,6
S	DIP	5		5	0,0024	2,4
S	DIP	4		4	0,0015	1,5
S	DIP	3	2	5	0,0008	0,8
S	DIP	3	1	4	0,0007	0,7
S	DIP	4	1	5	0,0012	1,2
S	DIP	4	1	5	0,0011	1,1
S	DIP	3	2	5	0,0014	1,4
S	DIP	3	1	4	0,001	1
S	DIP	4		4	0,0008	0,8
S	DIP	3		3	0,0013	1,3
S	DIP	3	2	5	0,0006	0,6
S	DIP	3	2	5	0,0007	0,7
S	DIP	3	1	4	0,0004	0,4
S	DIP	4	2	6	0,0015	1,5
S	DIP	3	2	5	0,0014	1,4
S	DIP	3	2	5	0,0007	0,7
S	DIP	4		4	0,0009	0,9
S	DIP	4		4	0,0009	0,9
S	DIP	2	2	4	0,0002	0,2
S	DIP	3	1	4	0,0012	1,2
S	DIP	4	1	5	0,0006	0,6
S	DIP	3	1	4	0,0006	0,6
S	DIP	3	2	5	0,0008	0,8
S	DIP	4	1	5	0,0006	0,6
S	DIP	4	1	5	0,001	1
S	DIP	3	5	8	0,0017	1,7
S	DIP	4	1	5	0,0006	0,6
S	DIP	4	1	5	0,0017	1,7
S	DIP	4	1	5	0,0005	0,5
S	DIP	4	1	5	0,0006	0,6
S	DIP	4	1	5	0,0008	0,8
S	DIP	3	2	5	0,0008	0,8
S	DIP	4	2	6	0,001	1
S	DIP	3	1	4	0,0006	0,6
S	DIP	3	2	5	0,0009	0,9
S	DIP	4	1	5	0,0019	1,9
S	DIP	4	1	5	0,0008	0,8
S	DIP	3	1	4	0,0002	0,2
S	DIP	4	2	6	0,0009	0,9
S	DIP	4	2	6	0,0013	1,3
S	DIP	4	2	6	0,0006	0,6
S	DIP	3	2	5	0,001	1
S	HYM	3		3	0,0001	0,1
S	DIP	4	2	6	0,0005	0,5
S	DIP	3	2	5	0,0006	0,6
S	DIP	3	2	5	0,0007	0,7
S	DIP	4	2	6	0,001	1
S	DIP	4	1	5	0,0012	1,2
S	DIP	4	3	7	0,0016	1,6
S	DIP	3	1	4	0,0006	0,6
S	DIP	4	2	6	0,001	1
S	DIP	4	1	5	0,0006	0,6
S	DIP	3	2	5	0,0018	1,8
S	DIP	3		3	0,0002	0,2
S	DIP	4	1	5	0,0007	0,7
S	DIP	6		6	0,0008	0,8
S	DIP	3		3	0,0002	0,2
S	DIP	3	1	4	0,0004	0,4
S	DIP	4	1	5	0,0007	0,7
S	DIP	6		6	0,0008	0,8
S	DIP	3	2	5	0,0006	0,6
S	DIP	4	1	5	0,0006	0,6
S	DIP	4	1	5	0,0009	0,9
S	DIP	2	3	5	0,0004	0,4
S	DIP	4	1	5	0,0006	0,6
S	DIP	3		3	0,0007	0,7
S	DIP	4	1	5	0,0006	0,6
S	DIP	4	1	5	0,0012	1,2
S	DIP	3	3	6	0,0006	0,6
S	DIP	3	1	4	0,0005	0,5
S	DIP	4	2	6	0,001	1
S	DIP	3	2	5	0,0007	0,7
S	DIP	3	1	4	0,0006	0,6
S	DIP	4	1	5	0,0007	0,7
S	DIP	3		3	0,0005	0,5
S	DIP	3		3	0,0004	0,4
S	DIP	3	1	4	0,0005	0,5
S	DIP	3	2	5	0,0008	0,8
S	DIP	3	1	4	0,0007	0,7
S	DIP	3	1	4	0,0004	0,4
S	DIP	3	1	4	0,0003	0,3
S	DIP	4	2	6	0,0012	1,2
S	DIP	3	2	5	0,001	1
S	DIP	4	2	6	0,0008	0,8
S	DIP	4	3	7	0,0012	1,2
S	DIP	3	3	6	0,001	1
S	DIP	4	1	5	0,0007	0,7
S	DIP	3	1	4	0,0005	0,5
S	DIP	3	1	4	0,0003	0,3
S	DIP	3	1	4	0,0006	0,6
S	DIP	4	2	6	0,0021	2,1
S	DIP	4	2	6	0,0006	0,6
S	DIP	4	2	6	0,0008	0,8
S	DIP	3	1	4	0,001	1
S	DIP	3	1	4	0,0006	0,6
S	DIP	4	1	5	0,0005	0,5
S	NI	4	1	5	0,0004	0,4
S	DIP	3	3	6	0,0006	0,6
S	NI	3		3	0,0009	0,9
S	HYM	3	2	5	0,0004	0,4
S	DIP	4	1	5	0,001	1
S	DIP	4	1	5	0,0006	0,6
S	DIP	2	1	3	0,0002	0,2
S	DIP	4	2	6	0,0009	0,9
S	DIP	4	2	6	0,001	1
S	DIP	4	2	6	0,0006	0,6
S	DIP	4	2	6	0,0016	1,6
S	DIP	4	2	6	0,0011	1,1
S	DIP	3	2	5	0,0006	0,6
S	DIP	4		4	0,0006	0,6
S	DIP	4	2	6	0,0004	0,4
S	DIP	4	1	5	0,0008	0,8
S	DIP	4		4	0,0006	0,6
S	DIP	4		4	0,0007	0,7
S	DIP	4		4	0,0012	1,2
S	DIP	4	3	7	0,0015	1,5
S	DIP	4	2	6	0,001	1
S	HYM	3		3	0,0002	0,2
S	DIP	2		2	0,0002	0,2
S	DIP	4		4	0,0006	0,6
S	DIP	4	1	5	0,0006	0,6
S	DIP	4		4	0,0008	0,8
S	DIP	2	2	4	0,0002	0,2
S	DIP	4		4	0,0008	0,8
S	DIP	2	8	10	0,0006	0,6
S	HYM	3	1	4	0,0001	0,1
S	DIP	2	3	5	0,0005	0,5
S	DIP	3	1	4	0,0012	1,2
S	DIP	4	2	6	0,0003	0,3
S	DIP	5	3	8	0,0007	0,7
S	DIP	3	2	5	0,0013	1,3
S	DIP	4	1	5	0,0006	0,6
S	DIP	3	1	4	0,0006	0,6
S	DIP	3	2	5	0,0004	0,4
S	DIP	3	1	4	0,0006	0,6
S	DIP	4	2	6	0,0006	0,6
S	DIP	3	1	4	0,0014	1,4
S	DIP	4	1	5	0,001	1
S	DIP	3	1	4	0,0005	0,5
S	DIP	3	2	5	0,0008	0,8
S	DIP	4	2	6	0,0012	1,2
S	DIP	3	1	4	0,0007	0,7
S	DIP	3	1	4	0,0009	0,9
S	DIP	3	1	4	0,001	1
S	DIP	4		4	0,0012	1,2
S	DIP	4		4	0,001	1
S	DIP	3		3	0,0006	0,6
S	DIP	4		4	0,0014	1,4
S	ARA	1		1	0,00008	0,08
S	NI	1	1	2	0,00008	0,08
S	NI	1	1	2	0,00008	0,08
S	NI	1	1	2	0,00008	0,08
S	NI	1	1	2	0,00008	0,08
S	NI	1	1	2	0,00008	0,08
S	NI	1	1	2	0,00008	0,08
S	NI	1	1	2	0,00008	0,08
S	NI	1	1	2	0,00008	0,08
S	NI	1	1	2	0,00008	0,08
S	NI	1	1	2	0,00008	0,08
S	NI	1	1	2	0,00008	0,08
S	NI	1	1	2	0,00008	0,08
S	NI	2	1	3	0,00008	0,08
S	NI	2	1	3	0,00008	0,08
S	NI	2	1	3	0,00008	0,08
S	NI	2	1	3	0,00008	0,08
S	NI	2	1	3	0,00008	0,08
S	NI	2	1	3	0,00008	0,08
S	NI	2	1	3	0,00008	0,08
S	NI	2	1	3	0,00008	0,08
S	NI	2	1	3	0,00008	0,08
S	NI	2	1	3	0,00008	0,08
S	NI	2	1	3	0,00008	0,08
S	NI	2	1	3	0,00008	0,08
S	NI	3		3	0,00008	0,08
S	NI	3		3	0,00008	0,08
S	NI	3		3	0,00008	0,08
S	NI	3		3	0,00008	0,08
S	NI	3		3	0,00008	0,08
S	DIP	3	2	5	0,0009	0,9
S	DIP	4	1	5	0,0005	0,5
S	DIP	3	1	4	0,0005	0,5
S	DIP	3	2	5	0,0006	0,6
S	DIP	4	1	5	0,0004	0,4
S	DIP	2		2	0,0001	0,1
S	DIP	4		4	0,0001	0,1
S	HYM	3		3	0,0002	0,2
S	DIP	4		4	0,0003	0,3
S	DIP	4	1	5	0,0007	0,7
S	NI	3		3	0,0001	0,1
S	DIP	3	2	5	0,0005	0,5
S	DIP	4	1	5	0,0013	1,3
S	DIP	4		4	0,0001	0,1
S	HYM	3	1	4	0,0006	0,6
S	DIP	4		4	0,0004	0,4
S	DIP	4	2	6	0,0006	0,6
S	DIP	3	1	4	0,0006	0,6
S	DIP	3	1	4	0,0005	0,5
S	DIP	4	4	8	0,001	1
S	DIP	2	1	3	0,0003	0,3
S	DIP	2	1	3	0,0002	0,2
S	DIP	4		4	0,0003	0,3
S	DIP	4	1	5	0,0008	0,8
S	DIP	4	2	6	0,0009	0,9
S	DIP	3	2	5	0,0011	1,1
S	DIP	5	3	8	0,001	1
S	DIP	4	4	8	0,0008	0,8
S	NI	3		3	0,0008	0,8
S	DIP	2		2	0,0003	0,3
S	DIP	5		5	0,0003	0,3
S	HYM	3		3	0,0002	0,2
S	HYM	3		3	0,0002	0,2
S	DIP	4		4	0,0006	0,6
S	HYM	3		3	0,0002	0,2
S	DIP	4		4	0,0003	0,3
S	DIP	5		5	0,0003	0,3
S	NI	3		3	0,0002	0,2
S	NI	3		3	0,0002	0,2
S	HYM	3	1	4	0,0002	0,2
S	DIP	3	1	4	0,0002	0,2
S	NI	2		2	0,0003	0,3
S	HEM	3		3	0,0002	0,2
S	NI	2		2	0,00005	0,05
S	NI	2		2	0,00005	0,05
S	NI	2		2	0,00005	0,05
S	NI	2		2	0,00005	0,05
S	NI	2		2	0,00005	0,05
S	NI	2		2	0,00005	0,05
