## Supplementary material for "Pooling size sorted malaise trap fractions to maximise taxon recovery with metabarcoding": Scripts S1: OTU_recovery_stats.csv

	Sample	S	M	L	XL	na
2	L1_S	453	45	18	23	0
12	L2_S	428	32	24	16	0
22	L3_S	428	42	29	13	0
3	L1_M	52	276	40	6	0
13	L2_M	33	172	29	1	0
23	L3_M	51	280	39	4	0
4	L1_L	7	46	164	5	0
14	L2_L	6	47	181	8	0
24	L3_L	5	46	188	7	0
5	L1_XL	8	3	10	54	0
15	L2_XL	5	5	15	56	0
25	L3_XL	3	6	14	45	0
L1	L1_dry	0	0	0	0	0
L2	L2_dry	0	0	0	0	0
L3	L3_dry	0	0	0	0	0
9	L1_g	79	119	105	49	1
7	L1_equ	157	167	116	41	1
10	L1_invg	308	167	89	36	16
8	L1_fibo	316	180	83	32	14
6	L1_4x	353	156	60	24	16
11	L1_log	388	125	40	26	37
19	L2_g	43	97	127	42	4
17	L2_equ	138	108	114	36	2
20	L2_invg	222	120	113	26	4
18	L2_fibo	253	107	70	22	13
16	L2_4x	305	96	60	18	21
21	L2_log	361	71	37	16	25
29	L3_g	103	126	137	42	1
27	L3_equ	209	178	117	36	2
30	L3_invg	263	205	83	30	12
28	L3_fibo	307	161	75	23	24
26	L3_4x	331	146	50	17	37
31	L3_log	370	105	40	13	59
