## Supplementary material for "Pooling size sorted malaise trap fractions to maximise taxon recovery with metabarcoding": Scripts S1: recovery_stats_AbsAbundance.csv

	Sample	S	M	L	XL	na
2	L1_S	82.9815897267717	5.27100976779778	2.39372134447081	2.24228511166413	7.11139404929555
12	L2_S	85.8255709073574	4.34271505689436	1.25327403282294	2.53498847486274	6.04345152806256
22	L3_S	85.7463823305408	4.996191926885	1.58470242628658	0.94984223697095	6.72288107931672
3	L1_M	6.2266842377586	66.5210667291755	23.516295663161	0.618609158502874	3.11734421140196
13	L2_M	1.22749111802557	93.5554464852598	3.0350686017138	0.0276928480405621	2.15430094696032
23	L3_M	16.2364484358332	74.196829492173	6.71469150809993	0.158463370463172	2.69356719343075
4	L1_L	0.21641196704922	7.11448289885524	89.8102401107719	1.28370543765326	1.57515958567033
14	L2_L	0.360385635584575	43.0863599265456	49.917873903285	4.01678228932871	2.61859824525607
24	L3_L	0.86105525780376	7.76619368257353	86.1842372028346	3.33140132569117	1.85711253109697
5	L1_XL	0.741518284725867	0.150100781953597	2.06894016594816	96.2068409197196	0.832599847652812
15	L2_XL	0.272061040431689	0.578545161895311	2.64274302101707	95.0976784599351	1.40897231672083
25	L3_XL	0.860094511727894	0.359614815374636	3.50041881585328	94.6148048779976	0.665066979046611
L1	L1_dry	9.51622632404391	11.9322797281538	20.6394016166003	57.912092331202	0
L2	L2_dry	4.85689858730611	19.7197003623336	27.2910475104832	48.1323535398771	0
L3	L3_dry	9.49348006331499	12.8005577749303	39.2807341524082	38.4252280093465	0
9	L1_g	6.14190513524108	9.83718803083758	19.7465046387038	59.0084934012805	5.26590879393702
7	L1_equ	17.7456655650647	21.083305376912	30.0612424071549	24.2849699141321	6.82481673673617
10	L1_invg	46.8915856096206	19.5984381905391	16.5717228153116	9.10528428419094	7.83296910033774
8	L1_fibo	48.8169580982987	23.1305594180232	15.9103867450629	4.27468116801021	7.86741457060503
6	L1_4x	60.1463842502634	18.1339365528356	9.36263256629889	2.9163536556193	9.4406929749829
11	L1_log	73.6578686152338	10.9200282239258	4.72571367066506	2.50307951732303	8.19330997285241
19	L2_g	2.23326289953039	43.9694973797636	17.5523676149663	31.8614812872066	4.38339081853316
17	L2_equ	11.6357604604407	50.6590287342481	15.2000086589692	16.3015918973696	6.20361024897242
20	L2_invg	24.8266087303067	52.8041498203416	12.125818747469	3.89688442081852	6.34653828106419
18	L2_fibo	36.6155816234823	45.4760660013275	6.52465063822038	3.57233066453633	7.81137107243346
16	L2_4x	50.4833782787668	35.597390030304	4.31203152348336	2.30389584388717	7.30330432355859
21	L2_log	69.5670895741035	19.4454555947191	2.01628297213073	2.22758871733861	6.74358314170802
29	L3_g	10.7606501936399	14.243713522064	29.7894507172858	39.8254513718431	5.38073419516718
27	L3_equ	27.9463570251433	25.7876355059645	18.0190804493431	21.550324307162	6.69660271238717
30	L3_invg	39.7869284529732	35.2371327884388	10.7379767827529	6.85745380241649	7.38050817341862
28	L3_fibo	57.7495747743033	22.5212612848358	8.3893758995159	2.94746827162109	8.39231976972393
26	L3_4x	66.47346004618	18.0044419466018	4.54825538484457	1.8004780509605	9.17336457141309
31	L3_log	76.9599526002532	10.8494250087528	2.51205192426813	0.962134065874875	8.71643640085104
