## Supplementary material for "Pooling size sorted malaise trap fractions to maximise taxon recovery with metabarcoding": Table S1

### Sheet: Lysis_pools_ul
ID	XL (1.4)		L (1.3)		M (1.2)		S (1.1)			ratio	Sample_name
1	0		0		0		0			0	C01
2	115.82		41.28		23.86		19.03			57.91_20.64_11.93_9.52	L1_gA
3	19.03		23.86		41.28		115.82			9.52_11.93_20.64_57.91	L1_invgA
4	50		50		50		50			1:1:1:1	L1_equA
5	0.18		1.8		18		180.02			1:10:100:1000	L1_logA
6	7.15		18.31		48.35		126.18			25:64:169:441	L1_fiboA
7	2.35		9.41		37.65		150.59			4:16:64:256	L1_4xA
8	200		0		0		0			XL	L1_XLA
9	0		200		0		0			L	L1_LA
11	0		0		0		0			0	C11
13	0		0		200		0			M	L1_MA
14	0		0		0		200			S	L1_SA
15	115.82		41.28		23.86		19.03			57.91_20.64_11.93_9.52	L1_gB
16	19.03		23.86		41.28		115.82			9.52_11.93_20.64_57.91	L1_invgB
17	0		0		0		0			0	C05
18	50		50		50		50			1:1:1:1	L1_equB
19	0.18		1.8		18		180.02			1:10:100:1000	L1_logB
20	7.15		18.31		48.35		126.18			25:64:169:441	L1_fiboB
21	2.35		9.41		37.65		150.59			4:16:64:256	L1_4xB
25	200		0		0		0			XL	L1_XLB
26	0		200		0		0			L	L1_LB
27	0		0		200		0			M	L1_MB
28	0		0		0		200			S	L1_SB
10	50		50		50		50			1:1:1:1	A_M1
35	50		50		50		50			1:1:1:1	A_M2
60	50		50		50		50			1:1:1:1	A_M3
82	50		50		50		50			1:1:1:1	A_M4
ID	XL (2.4)		L (2.3)		M (2.2)		S (2.1)			ratio	Sample_name
29	96.26		54.58		39.44		9.71			48.13_27.29_19.72_4.86	L2_gA
30	9.71		39.44		54.58		96.26			4.86_19.72_27.29_48.13	L2_invgA
31	0		0		0		0			0	C07
32	50		50		50		50			1:1:1:1	L2_equA
33	0.18		1.8		18		180.02			1:10:100:1000	L2_logA
37	7.15		18.31		48.35		126.18			25:64:169:441	L2_fiboA
38	2.35		9.41		37.65		150.59			4:16:64:256	L2_4xA
39	0		0		0		0			0	C03
40	200		0		0		0			XL	L2_XLA
41	0		200		0		0			L	L2_LA
42	0		0		200		0			M	L2_MA
43	0		0		0		200			S	L2_SA
44	96.26		54.58		39.44		9.71			48.13_27.29_19.72_4.86	L2_gB
45	9.71		39.44		54.58		96.26			4.86_19.72_27.29_48.13	L2_invgB
48	0		0		0		0			0	C12
49	50		50		50		50			1:1:1:1	L2_equB
50	0.18		1.8		18		180.02			1:10:100:1000	L2_logB
51	7.15		18.31		48.35		126.18			25:64:169:441	L2_fiboB
52	2.35		9.41		37.65		150.59			4:16:64:256	L2_4xB
53	200		0		0		0			XL	L2_XLB
54	0		0		0		0			0	C6
55	0		200		0		0			L	L2_LB
56	0		0		200		0			M	L2_MB
57	0		0		0		0			0	C9
61	0		0		0		200			S	L2_SB
12	50		50		50		50			1:1:1:1	B_M1
36	50		50		50		50			1:1:1:1	B_M2
69	50		50		50		50			1:1:1:1	B_M3
83	50		50		50		50			1:1:1:1	B_M4
ID	XL (3.4)		L (3.3)		M (3.2)		S (3.1)			ratio	Sample_name
62	76.85		78.56		25.6		18.99			38.43_39.28_12.8_9.49	L3_gA
63	18.99		25.6		78.56		76.85			9.49_12.8_39.28_38.43	L3_invgA
64	0		0		0		0			0	C4
65	50		50		50		50			1:1:1:1	L3_equA
66	0.18		1.8		18		180.02			1:10:100:1000	L3_logA
67	7.15		18.31		48.35		126.18			25:64:169:441	L3_fiboA
68	2.35		9.41		37.65		150.59			4:16:64:256	L3_4xA
73	200		0		0		0			XL	L3_XLA
74	0		200		0		0			L	L3_LA
75	0		0		200		0			M	L3_MA
76	0		0		0		200			S	L3_SA
77	76.85		78.56		25.6		18.99			38.43_39.28_12.8_9.49	L3_gB
78	18.99		25.6		78.56		76.85			9.49_12.8_39.28_38.43	L3_invgB
79	50		50		50		50			1:1:1:1	L3_equB
80	0		0		0		0			0	C8
85	0.18		1.8		18		180.02			1:10:100:1000	L3_logB
86	0		0		0		0			0	C2
87	7.15		18.31		48.35		126.18			25:64:169:441	L3_fiboB
88	2.35		9.41		37.65		150.59			4:16:64:256	L3_4xB
89	200		0		0		0			XL	L3_XLB
90	0		200		0		0			L	L3_LB
91	0		0		200		0			M	L3_MB
92	0		0		0		200			S	L3_SB
94	0		0		0		0			0	C10
22	50		50		50		50			1:1:1:1	C_M1
46	50		50		50		50			1:1:1:1	C_M2
70	50		50		50		50			1:1:1:1	C_M3
84	50		50		50		50			1:1:1:1	C_M4

### Sheet: Size_fraction_dry_weights
	Fraction	Dry_weight	Relative
L1	S	1.1832	9.51623
	M	1.4836	11.9323
	L	2.5662	20.6394
	XL	7.2005	57.9121
L2	S	0.4772	4.8569
	M	1.9375	19.7197
	L	2.6814	27.291
	XL	4.7291	48.1324
L3	S	1.0076	9.49348
	M	1.3586	12.8006
	L	4.1691	39.2807
	XL	4.0783	38.4252
